# Cultured pluripotent planarian stem cells retain potency and express proteins from exogenously introduced mRNAs

**DOI:** 10.1101/573725

**Authors:** Kai Lei, Sean A. McKinney, Eric J. Ross, Heng-Chi Lee, Alejandro Sánchez Alvarado

## Abstract

Planarians possess naturally occurring pluripotent adult somatic stem cells (neoblasts) required for homeostasis and whole–body regeneration. However, methods for culturing neoblasts are currently unavailable, hindering both mechanistic studies of potency and the development of transgenic tools. We report the first robust methodologies for culturing and delivering exogenous mRNA into neoblasts. We identified culture media for maintaining neoblasts in vitro, and showed via transplantation that the cultured stem cells retained pluripotency. By modifying standard flow cytometry methods, we developed a new procedure that significantly improved yield and purity of neoblasts. These methods facilitated the successful introduction and expression of exogenous mRNAs in neoblasts, overcoming a key hurdle impeding the application of transgenics in planarians. The tissue culture advances reported here create new opportunities to advance detailed mechanistic studies of adult stem cell pluripotency in planarians, and provide a systematic methodological framework to develop cell culture techniques for other emerging research organisms.
