## Supplementary Table 1 for "Cultured pluripotent planarian stem cells retain potency and express proteins from exogenously introduced mRNAs"

### Sheet: Table S1
Supplementary Table 1. Formulations of media used in current study.
Medium (Abbreviation)	Medium (Full name)	Manufacturer	Osmolarity ((mOsm/kg))
Bge	Biomphalaria glabrata embryonic cell Medium	see "Bge medium"	113
CMFB	Calcium magnesium-free Medium, BSA	see "CMF"	100
DMEM	Dulbecco's Modified Eagle Medium	ThermoFisher 11995073	341
dDMEM	Dulbecco's Modified Eagle Medium, diluted	3× dilution of DMEM	117
Essential 8	Essential 8 Medium	ThermoFisher A1517001	315
dEssential 8	Essential 8 Medium, diluted	2.8× dilution of Essential 8	114
Grace's	Grace's Insect Media	ThermoFisher 11605094	360
dGrace's	Grace's Insect Media, diluted	3.1× dilution of Grace's	119
Holtfreter's	Holtfreter's solution	see "Holtfreter's"	125
IPM	Isotonic Planarian Medium	see "IPM"	114
KnockOut DMEM	KnockOut DMEM	ThermoFisher 10829018	275
dKnockOut DMEM	KnockOut DMEM, diluted	2.4× dilution of KnockOut DMEM	115
L15	Leibovitz's L-15 Medium	Hyclone SH30525.01	309
dL15	Leibovitz's L-15 Medium, diluted	2.7× dilution of L15	120
M199	Medium 199	Gibco 12350039	301
dM199	Medium 199, diluted	2.6× dilution of M199	117
RPMI1640	RPMI 1640	Corning 10-040-CV	287
dRPMI1640	RPMI 1640, diluted	2.5× dilution of RPMI1640	116
Schneider's	Schneider's Drosophila Medium	ThermoFisher 21720024	317
dSchneider's	Schneider's Drosophila Medium, diluted	2.8× dilution of Schneider's	117
SFX	SFX-Insect Cell Culture Media	Hyclone SH30278.01	381
dSFX	SFX-Insect Cell Culture Media, diluted	3.3× dilution of SFX	120
TTP	Teshirogi and Tohya Planarian Medium	see "TTP"	84

### Sheet: Bge medium
Bge medium
Hansen, E. L. “A Cell Line from Embryos of Biomphalaria glabrata (Pulmonata): Establishment and Characteristics.” Invertebrate Tissue Culture: Research Applications Ed. K. Maramorosch. USA: Academic Press Inc. 1976, 77-97.
	Complete Bge medium (1 L)
	Schneiders’s Drosophilia Medium	220 mL
	Lactalbumin hydrolysate	4.5 g
	Galactose	1.3 g
	Gentamycin (10 mg/mL stock)	2.0 mL
	Phenol Red (0.5% solution)	1.62 mL solution
	NOTE: too much phenol red will kill the cells
	MilliQ water	up to 900 mL
	Adjust pH to 7.0
	Sterile filter
	Add heat inactivated FBS to a final of either 10% before use.

### Sheet: CMF
CMF
Reddien P, et al., 2005
NaH2PO4	400mg/L
NaCl	800mg/L
KCl	1200 mg/L
NaHCO3	800 mg/L
D-Glucose	240 mg/L
HEPES	15mM
BSA	0.01
pH7.3

### Sheet: Holtfreter's
Holtfreter's	1L
NaCl	3.2g
CaCl2	0.2g
KCl	0.1g
NaHCO3	0.2g
D-Glucose	1g
pH7.4

### Sheet: IPM
IPM 5L
HEPES Free acid	36.04 g
HEPES sodium salt	17.57 g
NaCl	4.927 g
NaHCO3	4.0 g
KCl	132 mg
CaCl2	566.15 mg
MgSO4	220.1 mg
MnCl2	0.95 mg
KH2PO4	342.5 mg
d-biotin	1.5 mg
d-Glucose	1.5 g
D-Trehalose	250 mg
Tricine	12.5 mg
DDH2O	to 5L
Filter (0.22um)

### Sheet: TTP
TTP
For 1L TTP
Components		Concentration (mg/L)
NaCl		1859.8
KCl		26.4
CaCl2		53.6
MgSO4.7H2O		90.1
MnCl2.4H2O		0.3
L-Asparatic acid		1.8
L-Threonine		6.2
L-Serine		6
L-Glutamic acid		7.7
L-Glutamine		48.9
L-Glycine		1.3
L-Alanine		5.3
L-Cystine		2
L-Valine		3.1
L-Methionine		2
L-Isoleucine		1.5
L-Leucine		1.8
L-Tyrosine		1.2
L-Phenylalanine		2.8
L-Lysine		7.7
L-Histidine		4.1
L-Tryptophan		0.7
Choline.Cl		0.3
Nicotinamide		0.3
Ca-D-Pantothenate		0.3
Pyridoxal.HCl		0.3
Riboflavin		0.03
Thiamine.HCl		0.3
i-Inositol		0.3
Biotine		0.3
Folic acid		0.3
Glucose		300
Trehalose		50
NaHCO3		800
Tricine		2.5
Phenol red		2
Fetal bovine serum		10 ml
