## Supplementary Table 2 for "Cultured pluripotent planarian stem cells retain potency and express proteins from exogenously introduced mRNAs"

### Sheet: Sheet1
Supplementary Table 2. Screen of electroporation conditions for planarian neoblasts.									P1: %viability		P2: %efficiency
Buffer	CMF		CMF		CMF		SE		SF		SG		P1		P2		P3		P4		P5		CMF		Various		Various		CMF		CMF		CMF		CMF		CMF
Date	2015-06-01		2015-06-04		2015-06-08		2015-06-10		2015-06-11		2015-06-12		2015-06-15		2015-06-16		2005-06-17		2015-06-18		2015-06-18		2015-06-19		2015-06-19		2015-06-22		2015-06-25		2015-06-26		2015-06-27		2015-06-29		2015-06-30
Electroporation conditions	P1	P2	P1	P2	P1	P2	P1	P2	P1	P2	P1	P2	P1	P2	P1	P2	P1	P2	P1	P2	P1	P2	P1	P2	P1	P2	P1	P2	P1	P2	P1	P2	P1	P2	P1	P2	P1	P2
No Stain	21.43	0	19.23	0	25.48	0			21.81	0	22.16	0	22.39	0	24.53	0	23.43	0	20.08	0	18.58	0	21.12	0	18.08	0	20.86	0	19.23	0	19.39	0	20.77	0	16.32	0	16.63	0
No Pulse	21.38	0.87	19.6	0.19	23.87	0.08	21.46	0.16	21.71	0.21	19.86	0.2	19.37	0.42	23.16	0.22	20.47	0.25	17.45	0.28	17.63	0.4	19.81	0.41	15.14	0.16	21.03	0	20.07	0.43	19.54	0.24	20.21	0.32	15.22	0.4	17.05	0.94
AnnexinV-488	27.78	0	19.7	0	24.7	0			22.24	0	22.39	0	22.29	0	23.81	0	22.17	0	18.59	0	18.8	0	20.13	0	16.71	0					19.78	0	19.53	0	16.08	0	16.78	0
Dextran-TMR	21.38	1.35	19	0.14	23.52	0.07			22.78	0.46	21.65	0.42	22	0.17	23.72	0.08	23.17	0.41	19.38	0.24	19.08	0.33	20.83	0.16	17.17	0.13			19.32	1.27	19.67	0.88	20.8	1.08	14.75	0.88	15.86	1.22
30V100ms	21.07	1.39
30V500ms	20.77	1.19
30V1000ms	21.22	1.28
100V100ms	17.12	5.53
100V500ms	17.85	4.14
100V1000ms	16.85	4.58
40V100ms			17.35	0.76
60V100ms			17.73	0.72
80V100ms			15.36	1.29
100V100ms			16.38	4.05
120V100ms			13.39	5.72	17.01	5.52	13.04	7.74	11.45	5.57	11.86	6.54	10.64	4.95	12.14	4.73	11.69	4.33	10.16	4.28	8.47	4.86	10.35	4.35	12.48	5	14.55	4.28	12.57	3.57			11.59	3.71	10.42	3.01	9.64	3.41
140V100ms			10.94	6.55	14.37	6.13
200V100ms			8.99	3.46	11.84	1.91
150V100ms					13.38	4.57
160V100ms					12.47	3.89
170V100ms					12.05	2.25
180V100ms					12.99	2.5
190V100ms					12.09	2.3
A1							15	8.38	18.74	1.99	17.57	3.18	13.4	8.25	18.07	8.16	19.59	1.08	15.03	4.11	13.89	2.74	9.64	3.06
A2							9	1.04	10.38	4.11	10.11	0.78	10.06	2.53	10.96	0.72	13.02	2.06	8.43	0.64	7.15	1.3	7.98	0.64
B1							14	5.73	16.99	4.83	15.4	3.3	12.29	5.01	14.81	3.96	17.63	2.39	13.14	4.66	11.54	3.38	9.38	1.16
B2							9.1	0.85	11.53	4.55	9.97	0.52	8.67	1.25	11.18	0.36	13.07	1.9	8.66	0.64	7.08	1.17	8.31	1.08
C1							11	4.97	15.6	7.13	13.61	4.12	10.82	4.41	14.01	5.28	17.3	6.06	12.64	5.34	9.99	3.26	8.73	0.9
C2							14	8.7	9.72	1.63	9.48	0.16	8.45	0.2	10.55	0.5	10.33	2.28	7.33	0.4	6.78	0.04	10.15	0.8
D1							16	3.81	19.14	1.69	15.37	2.4	12.83	4.62	17.24	2.36	19.23	1.17	14.31	1.52	13.05	2.04	9.54	1.21
D2							9.1	1.01	10.51	3.31	8.93	0.4	8.84	1.4	11.31	1.81	11.23	1.15	7.39	0.16	6.61	0.73	11.28	0.32
E1							9.1	0.52	9.85	6.19	9.52	0.71	9.06	0.47	10.8	1.25	11.01	4.18	8.05	1.41	6.64	0.56	10.42	0.12
E2							8.7	0.15	10.09	1.89	9.84	0.12	8.68	0.4	12.02	0.34	11.01	2.26	8.73	0.24	6.81	0.28	9.09	0.08
F1							8.9	0.56	11.22	4.97	10.23	0.52	9.73	0.45	11.84	0.16	12.41	2.02	8.56	0.72	6.92	0.28	8.58	0.32
F2							9.1	0.4	10.36	2.94	9.54	0.12	9.04	0.4	11.65	0.54	11.32	1.34	8.85	0.36	6.12	0.41	9.14	0.4
G1							9	0.43	11.04	3.32	10.34	0.24	9.42	0.24	11.63	0.43	11.65	3.77	8.48	0.52	7.26	0.24	8.31	0.28
G2							9.1	0.2	9.69	3.17	9.53	0.2	8.86	0.44	11.93	0.35	11.37	1.15	8.26	0.32	7.09	0.16	11.83	0.08
H1							9.4	0.4	11.78	5.8	10.39	0.36	9.39	0.36	12.84	0.39	12.64	1.16	8.6	1.21	7.23	0.44	8.45	0.32
SE A1																									7.61	6.25	10.21	3.63
SE A1																									7.61	6.78
SE A1																									8.42	5.4
SF C1																									9.33	4.04
SF C1																									8.98	2.89
SF C1																									9.3	2.87
P1 A1																									8.69	7.44	10.81	2.14
P1 A1																									8.53	5.36
P1 A1																									8.56	6.18
P2 A1																									10.34	6.19	11.23	4.85
P2 A1																									9.95	5.79
P2 A1																									9.76	4.66
P3 C1																									9.8	3.22
P3 C1																									8.82	3.05
P3 C1																									10.25	2.43
Dextran-FL																									18.14	1.59
PI																									17.58	0
No Pulse (FL+PI)																									18.78	0.28	20.36	0.39
120V100ms(FL+PI)																									11.59	4.85	13.62	4.46
0.6ms pulse																													13.25	3.83			13.17	3.03
0.8ms pulse																													13.68	3.62
2ms pulse																													11.02	4.36
3ms pulse																													9.3	3.1
4ms pulse																													8.34	4.07
1 pulse																															12.48	2.5
2 pulses																															11.03	3.59
3 pulses																															11.44	2.43
4 pulses																															10.77	2.12
5 pulses																															10.4	2.34
0.1ms pulse																																	17.55	1.3
0.3ms pulse																																	14.73	2.27
200ms interval																																	11.17	3.69
300ms interval																																	11.09	2.98
400ms interval																																	12.3	3.43
500ms interval																																	12.42	3.31
600ms interval																																	12.6	3.76
1 tail																																			10.09	4.1
2 tails																																			10.73	4.92	10.25	5.18
3 tails																																			11.38	4.49	11.22	7.24
4 tails																																			11.79	5.32	12.48	6.98
5 tails																																			11.81	4.29	12.47	6.69
6 tails																																					12.47	5.82
7 tails																																					12.16	5.57
18 tails																																					11.29	8.18
